# 3D kinematics of leaf-cutter ant mandibles: not all dicondylic joints are simple hinges

**DOI:** 10.1101/2023.08.28.555128

**Authors:** Victor Kang, Frederik Püffel, David Labonte

## Abstract

Insects use their mandibles for a variety of tasks, including cutting and material transport, defence, building nests, caring for brood, and competing for mates. Despite this functional diversity, mandible motion is thought to be constrained to rotation about a single fixed axis in the majority of extant species. Here, we conduct a direct quantitative test of this ‘hinge joint hypothesis’ in a species that uses its mandibles for a wide range of tasks: *Atta vollenweideri* leaf-cutter ants. Mandible movements from live restrained ants were reconstructed in 3D using a multi-camera rig. Rigid body kinematic analyses revealed strong evidence that mandible movement occupies a kinematic space which requires more than one rotational degree of freedom: at large opening angles, mandible motion is dominated by yaw. But at small opening angles, mandibles yaw and pitch. The combination of yaw and pitch allows mandibles to ‘criss-cross’: either mandible can be on top when mandibles are closed. We observed criss-crossing in freely cutting ants, suggesting that it is functionally important. Combined with recent reports on diversity of joint articulations in other insects, our results show that insect mandible kinematics are more diverse than traditionally assumed, and thus worthy of further detailed investigation.
