## Supplementary information raw data physical model for "3D kinematics of leaf-cutter ant mandibles: not all dicondylic joints are simple hinges"

antID	weight	date_updated	behaviour	behaviour_ID	pt1_X	pt1_Y	pt1_Z	pt2_X	pt2_Y	pt2_Z	pt3_X	pt3_Y	pt3_Z	pt4_X	pt4_Y	pt4_Z	pt5_X	pt5_Y	pt5_Z	pt6_X	pt6_Y	pt6_Z	pt7_X	pt7_Y	pt7_Z
Dobby_trial1	Dobby_trial1	23052022	landmark	landmark	2.617889	3.711759	1.378481	2.778991	3.518123	2.821325										6.489662	4.439941	1.13378	5.776667	0.861514	0.852619
Dobby_trial1	Dobby_trial1	23052022	closure	closure1							2.043373	7.072972	1.207942	2.096972	5.820528	1.061947	3.527785	5.906878	0.938517
Dobby_trial1	Dobby_trial1	23052022	closure	closure1							1.961372	7.051716	1.211909	2.047255	5.804824	1.062435	3.479115	5.925083	0.941862
Dobby_trial1	Dobby_trial1	23052022	closure	closure1							1.775763	7.002136	1.222388	1.931252	5.759139	1.0672	3.360328	5.955956	0.95819
Dobby_trial1	Dobby_trial1	23052022	closure	closure1							1.644619	6.956045	1.229531	1.847963	5.719349	1.070763	3.271593	5.977797	0.973152
Dobby_trial1	Dobby_trial1	23052022	closure	closure1							1.612859	6.94392	1.230944	1.830126	5.711831	1.071073	3.249959	5.981575	0.974762
Dobby_trial1	Dobby_trial1	23052022	closure	closure1							1.611023	6.945042	1.235084	1.828153	5.71117	1.073018	3.248269	5.981186	0.976716
Dobby_trial1	Dobby_trial1	23052022	closure	closure1							1.552655	6.922105	1.241324	1.790666	5.691462	1.07673	3.206368	5.987619	0.979631
Dobby_trial1	Dobby_trial1	23052022	closure	closure1							1.415831	6.866415	1.247144	1.706832	5.649589	1.075295	3.111739	5.999811	0.98944
Dobby_trial1	Dobby_trial1	23052022	closure	closure1							1.25601	6.790924	1.255271	1.614055	5.591594	1.071137	2.998046	6.009876	1.001447
Dobby_trial1	Dobby_trial1	23052022	closure	closure1							1.190305	6.750477	1.254035	1.560932	5.563181	1.076894	2.943518	6.011954	1.008155
Dobby_trial1	Dobby_trial1	23052022	closure	closure1							1.164766	6.734157	1.25705	1.535504	5.54762	1.078227	2.924206	6.008751	1.006279
Dobby_trial1	Dobby_trial1	23052022	closure	closure1							1.103256	6.701371	1.259356	1.503632	5.520487	1.078351	2.874913	6.011613	1.015782
Dobby_trial1	Dobby_trial1	23052022	closure	closure1							0.966001	6.625831	1.267033	1.428341	5.467964	1.072329	2.775598	6.013616	1.026076
Dobby_trial1	Dobby_trial1	23052022	closure	closure1							0.830832	6.531623	1.270405	1.334162	5.392781	1.083219	2.66787	6.004624	1.034915
Dobby_trial1	Dobby_trial1	23052022	closure	closure1							0.655422	6.394574	1.268917	1.232263	5.291089	1.074125	2.522162	5.990786	1.05005
Dobby_trial1	Dobby_trial1	23052022	closure	closure1							0.478117	6.248987	1.270772	1.133588	5.188327	1.070396	2.380387	5.961913	1.057477
Dobby_trial1	Dobby_trial1	23052022	closure	closure1							0.228297	5.996113	1.26449	0.980476	5.005681	1.071847	2.151249	5.902223	1.072699
Dobby_trial1	Dobby_trial1	23052022	closure	closure1							0.046347	5.770829	1.258383	0.874374	4.844064	1.06387	1.965438	5.837527	1.085004
Dobby_trial1	Dobby_trial1	23052022	closure	closure1							-0.141144	5.498002	1.245393	0.778085	4.654307	1.046931	1.766052	5.743256	1.092207
Dobby_trial1	Dobby_trial1	23052022	closure	closure1							-0.265933	5.281741	1.23597	0.712095	4.506241	1.039764	1.62064	5.661137	1.101332
Dobby_trial1	Dobby_trial1	23052022	closure	closure1							-0.371065	5.074153	1.220078	0.656459	4.360842	1.031613	1.4865	5.573556	1.108437
Dobby_trial1	Dobby_trial1	23052022	closure	closure1							-0.571891	4.438173	1.207736	0.548027	3.929167	1.029056	1.161865	5.278079	1.110296
Dobby_trial1	Dobby_trial1	23052022	closure	closure1							-0.583756	4.390169	1.201599	0.548823	3.893565	1.025789	1.142192	5.254917	1.10919
Dobby_trial1	Dobby_trial1	23052022	closure	closure1							-0.588981	4.346573	1.199921	0.55054	3.868414	1.022731	1.128503	5.236263	1.108025
Dobby_trial1	Dobby_trial1	23052022	closure	closure1							-0.605844	4.278001	1.198485	0.543666	3.823398	1.020638	1.095516	5.202532	1.109954
Dobby_trial1	Dobby_trial1	23052022	closure	closure1							-0.61139	4.211686	1.19693	0.541858	3.77724	1.018503	1.065296	5.166595	1.111902
Dobby_trial1	Dobby_trial1	23052022	closure	closure1							-0.641575	4.04471	1.171331	0.533622	3.66349	1.004479	0.994431	5.083062	1.09881
Dobby_trial1	Dobby_trial1	23052022	closure	closure1							-0.656599	3.814783	1.145584	0.531977	3.514841	0.993663	0.902343	4.959786	1.09826
Dobby_trial1	Dobby_trial1	23052022	closure	closure1							-0.654039	3.646371	1.141761	0.54278	3.396921	0.988007	0.84661	4.864115	1.098684
Dobby_trial1	Dobby_trial1	23052022	closure	closure1							-0.649842	3.588964	1.138439	0.547168	3.362754	0.9903	0.824844	4.831104	1.100401
Dobby_trial1	Dobby_trial1	23052022	closure	closure2							2.033728	7.071975	1.20568	2.086087	5.822742	1.05931	3.52387	5.91282	0.935162
Dobby_trial1	Dobby_trial1	23052022	closure	closure2							1.943155	7.048049	1.212496	2.026267	5.8008	1.064261	3.465984	5.928899	0.944044
Dobby_trial1	Dobby_trial1	23052022	closure	closure2							1.743515	6.990405	1.228478	1.900094	5.747002	1.072312	3.33847	5.966912	0.958439
Dobby_trial1	Dobby_trial1	23052022	closure	closure2							1.560424	6.921887	1.241246	1.785296	5.692891	1.080544	3.212889	5.987444	0.972737
Dobby_trial1	Dobby_trial1	23052022	closure	closure2							1.478281	6.890847	1.242569	1.731471	5.666649	1.079467	3.153543	5.99381	0.98036
Dobby_trial1	Dobby_trial1	23052022	closure	closure2							1.436755	6.872649	1.245894	1.706272	5.651939	1.078917	3.129467	5.997121	0.98034
Dobby_trial1	Dobby_trial1	23052022	closure	closure2							1.35111	6.836226	1.250005	1.652232	5.620627	1.07871	3.058839	6.007029	0.991057
Dobby_trial1	Dobby_trial1	23052022	closure	closure2							1.164299	6.738707	1.254022	1.534867	5.547411	1.078238	2.917911	6.014793	1.006108
Dobby_trial1	Dobby_trial1	23052022	closure	closure2							0.967846	6.620139	1.255817	1.416546	5.45551	1.073541	2.764713	6.01594	1.023346
Dobby_trial1	Dobby_trial1	23052022	closure	closure2							0.796289	6.503121	1.263026	1.308001	5.371761	1.080651	2.627748	6.005165	1.033983
Dobby_trial1	Dobby_trial1	23052022	closure	closure2							0.695501	6.426515	1.266751	1.251586	5.318876	1.080003	2.544904	5.993316	1.042411
Dobby_trial1	Dobby_trial1	23052022	closure	closure2							0.593088	6.34497	1.270549	1.199756	5.260306	1.072526	2.460605	5.982393	1.049458
Dobby_trial1	Dobby_trial1	23052022	closure	closure2							0.48159	6.245987	1.2676	1.132416	5.188652	1.066268	2.363592	5.965044	1.054138
Dobby_trial1	Dobby_trial1	23052022	closure	closure2							0.421469	6.19035	1.266898	1.093016	5.14556	1.070192	2.310319	5.950465	1.059766
Dobby_trial1	Dobby_trial1	23052022	closure	closure2							0.414881	6.184844	1.265821	1.089071	5.142219	1.071348	2.304079	5.949167	1.06051
Dobby_trial1	Dobby_trial1	23052022	closure	closure2							0.339142	6.112737	1.263071	1.047731	5.088429	1.07031	2.235758	5.931328	1.0668
Dobby_trial1	Dobby_trial1	23052022	closure	closure2							0.228807	5.99525	1.260334	0.983956	5.008417	1.066329	2.134186	5.900825	1.073343
Dobby_trial1	Dobby_trial1	23052022	closure	closure2							0.162298	5.916748	1.25996	0.93808	4.948285	1.066551	2.06967	5.882827	1.072921
Dobby_trial1	Dobby_trial1	23052022	closure	closure2							0.079541	5.819421	1.258131	0.89185	4.881621	1.062453	1.9943	5.850027	1.078309
Dobby_trial1	Dobby_trial1	23052022	closure	closure2							-0.066122	5.612245	1.243853	0.813727	4.737383	1.056407	1.840722	5.782888	1.085801
Dobby_trial1	Dobby_trial1	23052022	closure	closure2							-0.213922	5.374247	1.237107	0.734081	4.567857	1.052536	1.67697	5.697776	1.089294
Dobby_trial1	Dobby_trial1	23052022	closure	closure2							-0.388962	5.011144	1.219431	0.635913	4.311515	1.044017	1.447404	5.548932	1.10626
Dobby_trial1	Dobby_trial1	23052022	closure	closure2							-0.476833	4.77065	1.208999	0.591505	4.142499	1.03536	1.324146	5.442192	1.098634
Dobby_trial1	Dobby_trial1	23052022	closure	closure2							-0.520361	4.637126	1.210007	0.571556	4.047433	1.028422	1.254109	5.380725	1.105029
Dobby_trial1	Dobby_trial1	23052022	closure	closure3							1.950886	7.050553	1.215324	2.029772	5.806146	1.068	3.466001	5.934205	0.941618
Dobby_trial1	Dobby_trial1	23052022	closure	closure3							1.940123	7.046976	1.218828	2.016027	5.801272	1.068543	3.46349	5.932897	0.939459
Dobby_trial1	Dobby_trial1	23052022	closure	closure3							1.931803	7.044192	1.221482	2.012816	5.797436	1.068428	3.457206	5.933081	0.943295
Dobby_trial1	Dobby_trial1	23052022	closure	closure3							1.905822	7.035583	1.216125	1.990611	5.7875	1.062319	3.436325	5.940424	0.942739
Dobby_trial1	Dobby_trial1	23052022	closure	closure3							1.794139	7.006034	1.221609	1.92851	5.759831	1.065149	3.368719	5.960725	0.953496
Dobby_trial1	Dobby_trial1	23052022	closure	closure3							1.721084	6.981443	1.229414	1.876438	5.73989	1.070848	3.321062	5.971506	0.958629
Dobby_trial1	Dobby_trial1	23052022	closure	closure3							1.699793	6.975624	1.231891	1.867441	5.736397	1.067827	3.304542	5.971247	0.96295
Dobby_trial1	Dobby_trial1	23052022	closure	closure3							1.705185	6.976627	1.229954	1.870958	5.735295	1.068604	3.3045	5.974772	0.96368
Dobby_trial1	Dobby_trial1	23052022	closure	closure3							1.673613	6.967363	1.23377	1.850002	5.726843	1.069206	3.285146	5.975018	0.962449
Dobby_trial1	Dobby_trial1	23052022	closure	closure3							1.5222	6.909842	1.244894	1.751467	5.678359	1.076305	3.182406	5.990718	0.979458
Dobby_trial1	Dobby_trial1	23052022	closure	closure3							1.375184	6.847135	1.251985	1.659621	5.623787	1.077222	3.073811	6.000822	0.990436
Dobby_trial1	Dobby_trial1	23052022	closure	closure3							1.286203	6.804361	1.254545	1.607809	5.590502	1.07447	3.012072	6.011265	0.998463
Dobby_trial1	Dobby_trial1	23052022	closure	closure3							1.250601	6.787072	1.255361	1.586528	5.577179	1.071332	2.984799	6.014261	1.004756
Dobby_trial1	Dobby_trial1	23052022	closure	closure3							1.214052	6.76838	1.257458	1.562049	5.562238	1.073618	2.954226	6.01272	1.006941
Dobby_trial1	Dobby_trial1	23052022	closure	closure3							1.161182	6.739027	1.259119	1.537027	5.54431	1.068926	2.914773	6.014676	1.011982
Dobby_trial1	Dobby_trial1	23052022	closure	closure3							1.101827	6.703963	1.262152	1.500362	5.515344	1.068597	2.872608	6.017657	1.014705
Dobby_trial1	Dobby_trial1	23052022	closure	closure3							1.067323	6.684617	1.262684	1.475768	5.499188	1.072848	2.843296	6.020525	1.013917
Dobby_trial1	Dobby_trial1	23052022	closure	closure3							1.035234	6.666332	1.258287	1.457351	5.489125	1.072882	2.817811	6.019031	1.017627
Dobby_trial1	Dobby_trial1	23052022	closure	closure3							0.971679	6.623132	1.260364	1.419688	5.461194	1.071441	2.769335	6.018239	1.022467
Dobby_trial1	Dobby_trial1	23052022	closure	closure3							0.858665	6.550183	1.268038	1.351242	5.401998	1.072522	2.682649	6.010594	1.027277
Dobby_trial1	Dobby_trial1	23052022	closure	closure3							0.716155	6.448404	1.269506	1.268312	5.323451	1.065285	2.568354	5.997154	1.035891
Dobby_trial1	Dobby_trial1	23052022	closure	closure3							0.603971	6.354315	1.268668	1.196401	5.255558	1.065702	2.470493	5.984732	1.044601
Dobby_trial1	Dobby_trial1	23052022	closure	closure3							0.501864	6.266189	1.267477	1.131288	5.189425	1.065329	2.379181	5.969825	1.055856
Dobby_trial1	Dobby_trial1	23052022	closure	closure3							0.414993	6.185856	1.267564	1.080736	5.129686	1.065315	2.307306	5.952331	1.061588
Dobby_trial1	Dobby_trial1	23052022	closure	closure3							0.365205	6.136379	1.265209	1.049867	5.095587	1.066718	2.262905	5.940826	1.058844
Dobby_trial1	Dobby_trial1	23052022	closure	closure3							0.364839	6.136869	1.268516	1.049029	5.096136	1.067998	2.262931	5.942871	1.056822
Dobby_trial1	Dobby_trial1	23052022	closure	closure3							0.36572	6.136798	1.271409	1.052033	5.099299	1.072582	2.269654	5.943745	1.055614
Dobby_trial1	Dobby_trial1	23052022	closure	closure3							0.366015	6.138144	1.267512	1.050339	5.100101	1.076233	2.265923	5.94105	1.058399
Dobby_trial1	Dobby_trial1	23052022	closure	closure3							0.280662	6.05028	1.262925	1.005366	5.040748	1.069441	2.189908	5.922531	1.062506
Dobby_trial1	Dobby_trial1	23052022	closure	closure3							0.158418	5.911541	1.259014	0.936859	4.942291	1.065049	2.067074	5.878536	1.07243
Dobby_trial1	Dobby_trial1	23052022	closure	closure3							0.116938	5.859373	1.261759	0.911266	4.908284	1.062247	2.027367	5.862265	1.076252
Dobby_trial1	Dobby_trial1	23052022	closure	closure3							0.112372	5.85631	1.262188	0.911877	4.903972	1.056971	2.021382	5.863916	1.077872
Dobby_trial1	Dobby_trial1	23052022	closure	closure3							0.112396	5.855951	1.266466	0.91119	4.901762	1.059762	2.024257	5.863949	1.076476
Dobby_trial1	Dobby_trial1	23052022	closure	closure3							0.113408	5.855879	1.264127	0.912379	4.9037	1.059928	2.024051	5.861648	1.076931
Dobby_trial1	Dobby_trial1	23052022	closure	closure3							0.097183	5.837208	1.268486	0.903617	4.88898	1.061166	2.010138	5.858337	1.079773
Dobby_trial1	Dobby_trial1	23052022	closure	closure3							0.062752	5.787836	1.272758	0.874921	4.852026	1.068577	1.976916	5.837419	1.079713
Dobby_trial1	Dobby_trial1	23052022	closure	closure3							0.020255	5.72722	1.273724	0.848951	4.807496	1.071287	1.929423	5.817932	1.087957
Dobby_trial1	Dobby_trial1	23052022	closure	closure3							-0.037871	5.647735	1.27197	0.817779	4.74904	1.068308	1.872226	5.793938	1.08822
Dobby_trial1	Dobby_trial1	23052022	closure	closure3							-0.090523	5.574593	1.258296	0.792337	4.697824	1.056196	1.815967	5.770025	1.088968
Dobby_trial1	Dobby_trial1	23052022	closure	closure3							-0.191136	5.405424	1.250914	0.737833	4.584519	1.054731	1.703852	5.708215	1.092042
Dobby_trial1	Dobby_trial1	23052022	closure	closure3							-0.242761	5.318401	1.246091	0.717419	4.521516	1.048346	1.642093	5.675668	1.095685
Dobby_trial1	Dobby_trial1	23052022	closure	closure3							-0.244691	5.319	1.245786	0.718665	4.519611	1.044078	1.642995	5.677059	1.094777
Dobby_trial1	Dobby_trial1	23052022	closure	closure3							-0.245559	5.318388	1.246433	0.717641	4.521018	1.045873	1.642039	5.675562	1.094579
Dobby_trial1	Dobby_trial1	23052022	closure	closure3							-0.243082	5.317836	1.24497	0.717392	4.520591	1.049373	1.637716	5.678002	1.095492
Dobby_trial1	Dobby_trial1	23052022	closure	closure3							-0.241369	5.319112	1.24293	0.718429	4.520548	1.051162	1.637195	5.677985	1.096186
Dobby_trial1	Dobby_trial1	23052022	closure	closure3							-0.245233	5.31237	1.242709	0.714395	4.518176	1.051179	1.634496	5.674619	1.09311
Dobby_trial1	Dobby_trial1	23052022	closure	closure3							-0.297507	5.223961	1.241018	0.684729	4.455687	1.048544	1.578557	5.640847	1.095959
Dobby_trial1	Dobby_trial1	23052022	closure	closure3							-0.297345	5.222574	1.239862	0.682805	4.45044	1.049077	1.579232	5.636156	1.094085
Dobby_trial1	Dobby_trial1	23052022	closure	closure3							-0.29804	5.221744	1.240795	0.679633	4.449209	1.050958	1.575814	5.639082	1.097226
Dobby_trial1	Dobby_trial1	23052022	closure	closure3							-0.296721	5.223184	1.239132	0.684263	4.452146	1.046403	1.574833	5.637982	1.098587
Dobby_trial1	Dobby_trial1	23052022	closure	closure3							-0.320633	5.170311	1.23385	0.673421	4.418134	1.043085	1.547464	5.621132	1.100984
